# DNA demethylases constrain multigenerational methylome and transcriptome divergence

**DOI:** 10.64898/2026.10.29.762914

**Authors:** Anna D. Dmitrieva, Kate I. Christensen, Ben P. Williams

## Abstract

In plants, animals and fungi, DNA methylation is important for the silencing of repetitive DNA and impacts the expression of a subset of genes. DNA methylation landscapes exhibit a high degree of stability over generations, yet this stability is the product of multiple dynamic methylation and demethylation pathways. How these dynamic pathways function over longer multigenerational timescales is unclear. To address this, we inbred quadruple DNA demethylase Arabidopsis mutants and closely related wild type lines for nine generations by single-seed descent. In inbred mutant lines, methylation gains accumulated across generations, with regions of preexisting methylation becoming progressively reinforced or spreading to proximal sequences. Additionally, each inbred line possessed hundreds of de novo methylation gains in unmethylated regions. Two-thirds of all methylation gains and 85% of de novo methylated loci were unique to only one inbred line, suggesting a high degree of stochasticity in multigenerational methylation dynamics. Individual inbred lines also exhibited substantial divergence in both their transcriptomes and small RNA profiles. Our data lead to a model in which DNA demethylases constrain the epigenome and transcriptome space accessible over multigenerational timescales. Long-term loss of DNA demethylase activity causes lineages to drift further apart to more diverged epigenetic landscapes.

**Author summary:** DNA methylation is a chemical mark added to DNA that can impact gene expression. The patterns that DNA methylation marks form across DNA are maintained by enzymes that add and remove them. We wanted to understand the role that DNA methylation removal plays in keeping methylation patterns stable over generations. We followed several genetically identical lineages of Arabidopsis, a small flowering plant, over nine generations. In plants lacking four enzymes that remove DNA methylation marks, methylation gradually accumulated over time. Some existing patches of methylation spread into neighboring regions, and new patches appeared in places that normally lack DNA methylation altogether. Different lineages accumulated mostly different methylation patterns, suggesting that where DNA methylation appears over time is mostly down to chance. Independent lineages also differed in their gene expression patterns, with thousands of genes showing altered expression levels. Our findings suggest that methylation removal limits the range of methylation patterns that can build up over generations in plants. Preserving inherited methylation patterns therefore requires a mechanism of methylation removal, which prevents new marks from taking hold in the wrong places.
