## Supplemental Tables for "DNA demethylases constrain multigenerational methylome and transcriptome divergence"

### Sheet: S1 Table. drdd primers
S1 Table. Genotyping primers for drdd
Locus	Alelle	Primer name	Primer sequence (5′–3′)
ros1-3	ros1-3	ROS1-3F	TGGAAGGGATCCGTCGTGGATTCT
		JL-202	CATTTTATAATAACGCTGCGGACATCTAC
	WT	ROS1-3F	TGGAAGGGATCCGTCGTGGATTCT
		ROS1-3R	CCCGCGACTCTTGATTGTTTCAGCAACTT
dml2-1	dml2-1	JL-202	CATTTTATAATAACGCTGCGGACATCTAC
		DML2F	ACCCGGAGAGTACCATTCAGACAC
	WT	DML2F	ACCCGGAGAGTACCATTCAGACAC
		DML2R	TCAGGAGGAACATGTGTTAGCCACTCTAA
dml3-1	dml3-1	DML3F	GCCAAATCGCAAGAAGGTAAGGA
		Syn-LB3	TAGCATCTGAATTTCATAACCAATCTCGATACAC
	WT	DML3F	GCCAAATCGCAAGAAGGTAAGGA
		DML3R	GACGTTGCTGTAGATATGAC
dme-2	dme-2	dme-2 F	CACTGATTGTGATGTTCCAC
		dme-2 R	TTGACCATCATACTCATTGCTG
	WT	DME WT F	CGGAGAGTTAGGTGAGTGTTATTT
		DME WT R	CACACGACTGAAATATCGCCGGAT

### Sheet: S2 Table. Library details
S2 Table. Sequencing and mapping statistics for all libraries.
Sample	Tissue	Method	Total read pairs	Read pairs after QC	Uniquely mapped read pairs after deduplication	% Reads uniquely mapped	Conversion rate CG	Conversion rate CHG	Conversion rate CHH
G5 drdd A	5th true leaf 21-28 DAG	EM-seq	55317814	55092070	34302399	62.2	0.995988	0.994173	0.99589
G5 drdd B	5th true leaf 21-28 DAG	EM-seq	54594077	54313088	35856799	66	0.996214	0.994516	0.996065
G5 drdd C	5th true leaf 21-28 DAG	EM-seq	73261379	72945211	46938754	64.3	0.995911	0.994456	0.995975
G5 WT A	5th true leaf 21-28 DAG	EM-seq	54391011	54165479	35906697	66.2	0.996144	0.9945	0.995978
G5 WT B	5th true leaf 21-28 DAG	EM-seq	51234174	50990368	33458240	65.6	0.993655	0.992089	0.993484
G5 WT C	5th true leaf 21-28 DAG	EM-seq	66482494	66157337	43985627	66.4	0.995668	0.994612	0.995779
G7 drdd A	5th true leaf at 21 DAG	EM-seq	27989151	27908053	17342023	62.1	0.9954	0.99356	0.994773
G7 drdd B	5th true leaf at 21 DAG	EM-seq	32989965	32886009	20650304	62.7	0.994834	0.992316	0.993642
G7 drdd C	5th true leaf at 21 DAG	EM-seq	36530924	36319499	19526776	53.7	0.991466	0.989591	0.990794
G7 WT A	5th true leaf at 21 DAG	EM-seq	33913666	33810007	21117065	62.4	0.995051	0.993111	0.994296
G7 WT B	5th true leaf at 21 DAG	EM-seq	27169889	27083881	17274711	63.7	0.994822	0.993309	0.994357
G7 WT C	5th true leaf at 21 DAG	EM-seq	34999707	34919263	21989839	62.9	0.995718	0.994216	0.995481
G9 drdd A	5th true leaf at 21 DAG	EM-seq	42587289	42385781	21380247	50.4	0.993665	0.990218	0.991757
G9 drdd B	5th true leaf at 21 DAG	EM-seq	34757658	34561698	19472041	56.3	0.992413	0.989631	0.989301
G9 WT A	5th true leaf at 21 DAG	EM-seq	31444976	31299694	17369718	55.4	0.994092	0.99111	0.991987
G9 WT B	5th true leaf at 21 DAG	EM-seq	35425306	35280040	17382986	49.2	0.991553	0.987298	0.988415
G9 WT C	5th true leaf at 21 DAG	EM-seq	30773760	30621249	17127038	55.9	0.993116	0.9903	0.990745
Sample	Tissue	Method	Total read pairs	Read pairs after QC	Uniquely mapped read pairs	Uniquely mapped (%)
drdd A 1	5th true leaf at 21 DAG	RNA-seq	29218795	29011492	27785680	95.7
drdd A 3	5th true leaf at 21 DAG	RNA-seq	24612342	24445326	23556602	96.3
drdd A 4	5th true leaf at 21 DAG	RNA-seq	23473657	23321561	22360102	95.8
drdd A 5	5th true leaf at 21 DAG	RNA-seq	26916336	26749487	25623985	95.7
drdd A 6	5th true leaf at 21 DAG	RNA-seq	23408393	23269147	22386125	96.2
drdd A 7	5th true leaf at 21 DAG	RNA-seq	27410684	27228828	26167998	96.1
drdd B 1	5th true leaf at 21 DAG	RNA-seq	21394435	21262612	20334686	95.6
drdd B 2	5th true leaf at 21 DAG	RNA-seq	31654626	31448448	30342475	96.4
drdd B 4	5th true leaf at 21 DAG	RNA-seq	30182315	29993676	28862788	96.2
drdd B 5	5th true leaf at 21 DAG	RNA-seq	19817042	19703457	18953438	96.1
drdd B 6	5th true leaf at 21 DAG	RNA-seq	21823369	21694550	20836592	96
drdd B 7	5th true leaf at 21 DAG	RNA-seq	20710331	20578050	19690859	95.6
WT A 1	5th true leaf at 21 DAG	RNA-seq	26833557	26657904	25598901	96
WT A 3	5th true leaf at 21 DAG	RNA-seq	26135128	25977084	25032997	96.3
WT A 4	5th true leaf at 21 DAG	RNA-seq	20886165	20763399	20018278	96.4
WT A 5	5th true leaf at 21 DAG	RNA-seq	19982388	19866849	19141109	96.3
WT A 6	5th true leaf at 21 DAG	RNA-seq	21664502	21519985	20717439	96.2
WT A 9	5th true leaf at 21 DAG	RNA-seq	27729708	27563361	26467903	96
WT B 1	5th true leaf at 21 DAG	RNA-seq	21904902	21761424	20907357	96
WT B 5	5th true leaf at 21 DAG	RNA-seq	23529272	23383854	22467984	96
WT B 7	5th true leaf at 21 DAG	RNA-seq	22045373	21923039	20982800	95.7
WT B 8	5th true leaf at 21 DAG	RNA-seq	24715765	24580681	23381185	95.1
WT B 9	5th true leaf at 21 DAG	RNA-seq	26139509	25980533	24863837	95.7
WT B 10	5th true leaf at 21 DAG	RNA-seq	25489696	25334096	24437709	96.4
WT C 3	5th true leaf at 21 DAG	RNA-seq	21878033	21746745	20781160	95.5
WT C 4	5th true leaf at 21 DAG	RNA-seq	21072457	20936933	20103161	96
WT C 5	5th true leaf at 21 DAG	RNA-seq	22620247	22489385	21620276	96.1
WT C 7	5th true leaf at 21 DAG	RNA-seq	20039641	19923602	19213621	96.4
WT C 9	5th true leaf at 21 DAG	RNA-seq	23333182	23192322	22232500	95.8
WT C 10	5th true leaf at 21 DAG	RNA-seq	22580804	22423645	21515631	95.9
Sample	Tissue	Method	Total reads input to ShortStack	Uniquely mapped reads	% uniquely mapped	% mapped including multimappers
drdd A	6 pooled 5th true leaves at 21 DAG	sRNA-seq	14961363	4644073	31	96.9
drdd B	6 pooled 5th true leaves at 21 DAG	sRNA-seq	13625145	5184469	38.1	97.7
WT A	6 pooled 5th true leaves at 21 DAG	sRNA-seq	10574297	3548381	33.6	98.1
WT B	6 pooled 5th true leaves at 21 DAG	sRNA-seq	12658831	3001776	23.7	95.6
WT C	6 pooled 5th true leaves at 21 DAG	sRNA-seq	12740618	3730816	29.3	97.7

### Sheet: S3 Table. DEG numbers
S3 Table. Numbers of differentially expressed genes in drdd-versus-WT comparisons.
Comparison	Up DEGs	Down DEGs	Total DEGs
drdd A vs. 18 WT samples	1808	2249	4057
drdd A vs. 6 WT samples	1958	2209	4167
drdd B vs. 18 WT samples	1373	1166	2539
drdd B vs. 6 WT samples	1549	1066	2615
